# A molecular map of the human spinal dorsal and ventral horn defines arrangement of neuronal types and glial sex differences

**DOI:** 10.1101/2025.10.31.685953

**Authors:** Katherin A Gabriel, Olivia C Davis, Seph M Palomino, Satoshi Ishishita, Helen Poldsam, Jane M Brandon, Nikhil N Inturi, Hemanth Mydugolam, Ibrahim O Khan, Nethra Selvakumaran, Stephanie Shiers, Muhammad Saad Yousuf, Erin Vines, Peter Horton, Tariq Khan, Anna Cervantes, Geoffrey Funk, Jeffrey C. Reese, Loïs S. Miraucourt, Reza Sharif-Naeini, Jun-Nan Li, Prashant Gupta, Richard A. Slivicki, Ruichen Tao, Robert J. Heuermann, Amol Patwardhan, Gregory Dussor, Eric Meyers, PRECISION Human Pain Network, David Spanswick, Bryan A. Copits, Robert W Gereau, Diana Tavares-Ferreira, Allan-Hermann Pool, Theodore J. Price

## Abstract

The spinal cord is the gateway for somatosensory and nociceptive information to the brain and a key locus for sensory-motor integration. Studies in mice have advanced our understanding of spinal cord circuitry, and transcriptomic studies have begun to characterize the human spinal cord; however, major gaps in knowledge persist. We conducted single-nucleus sequencing of lumbar spinal cord tissue from 11 adult organ donors and annotated spinal cord cell types with high resolution spatial transcriptomics. We identified 34 spatially and transcriptionally defined neuronal classes and detected sex-specific cell types and states across multiple glial populations. Electrophysiological recordings from dorsal horn neurons revealed firing patterns for neuronal subtypes and group I mGluR-dependent plasticity. Our work defines previously unknown aspects of human spinal cord molecular anatomy and physiology.
