## Supplemental Table 2 for "A molecular map of the human spinal dorsal and ventral horn defines arrangement of neuronal types and glial sex differences"

### Sheet: Genes on Xenium panel
Gene Name	Ensembl ID
AARS	ENSG00000090861
ABCB1	ENSG00000085563
ABCB9	ENSG00000150967
ABCC12	ENSG00000140798
ABCC9	ENSG00000069431
ABCG2	ENSG00000118777
ABHD1	ENSG00000143994
ACHE	ENSG00000087085
ACTA2	ENSG00000107796
ADAM28	ENSG00000042980
ADARB2	ENSG00000185736
ADCY1	ENSG00000164742
ADCY4	ENSG00000129467
ADCYAP1	ENSG00000141433
ADORA1	ENSG00000163485
ADORA2A	ENSG00000128271
ADRA1A	ENSG00000120907
ADRA2A	ENSG00000150594
ADRB1	ENSG00000043591
ADRB2	ENSG00000169252
AFAP1L2	ENSG00000169129
AHCYL1	ENSG00000168710
AKAP10	ENSG00000108599
AKT3	ENSG00000117020
ALDH1L1	ENSG00000144908
ALDH7A1	ENSG00000164904
ALOX5	ENSG00000012779
ANAPC4	ENSG00000053900
ANKRD34B	ENSG00000189127
ANLN	ENSG00000011426
ANO1	ENSG00000131620
APBB1IP	ENSG00000077420
APLNR	ENSG00000134817
APOC2	ENSG00000234906
APOE	ENSG00000130203
APOL1	ENSG00000100342
AQP1	ENSG00000240583
AQP4	ENSG00000171885
AR	ENSG00000169083
ARL6IP4	ENSG00000182196
ARMC3	ENSG00000165309
ARMH1	ENSG00000198520
ASAH2	ENSG00000188611
ASIC4	ENSG00000072182
ATP1A3	ENSG00000105409
ATP1B2	ENSG00000129244
BAALC	ENSG00000164929
BAG3	ENSG00000151929
BAIAP3	ENSG00000007516
BDNF	ENSG00000176697
BHMT2	ENSG00000132840
BLK	ENSG00000136573
BMP1	ENSG00000168487
BNC2	ENSG00000173068
BOC	ENSG00000144857
BSN	ENSG00000164061
C7	ENSG00000112936
CABP7	ENSG00000100314
CACNA1E	ENSG00000198216
CALCA	ENSG00000110680
CALCB	ENSG00000175868
CAMK2B	ENSG00000058404
CAMKV	ENSG00000164076
CAPN8	ENSG00000203697
CARNS1	ENSG00000172508
CASP3	ENSG00000164305
CAV1	ENSG00000105974
CCDC39	ENSG00000284862
CCKAR	ENSG00000163394
CCL5	ENSG00000271503
CD163	ENSG00000177575
CD2	ENSG00000116824
CD22	ENSG00000012124
CD247	ENSG00000198821
CD3E	ENSG00000198851
CD44	ENSG00000026508
CD69	ENSG00000110848
CD8A	ENSG00000153563
CD93	ENSG00000125810
CD96	ENSG00000153283
CDH23	ENSG00000107736
CDH5	ENSG00000179776
CDHR1	ENSG00000148600
CDK18	ENSG00000117266
CDK2AP1	ENSG00000111328
CELF4	ENSG00000101489
CENPA	ENSG00000115163
CEP170	ENSG00000143702
CERCAM	ENSG00000167123
CFAP100	ENSG00000163885
CFAP157	ENSG00000160401
CHAT	ENSG00000070748
CHI3L2	ENSG00000064886
CHMP1A	ENSG00000131165
CHRM1	ENSG00000168539
CHRM2	ENSG00000181072
CHRM3	ENSG00000133019
CHRM5	ENSG00000184984
CHRNA2	ENSG00000120903
CHRNA3	ENSG00000080644
CHRNA4	ENSG00000101204
CHRNA5	ENSG00000169684
CHRNB1	ENSG00000170175
CHRNB2	ENSG00000160716
CHRNB3	ENSG00000147432
CHST9	ENSG00000154080
CIITA	ENSG00000179583
CLDN11	ENSG00000013297
CLDN5	ENSG00000184113
CLEC7A	ENSG00000172243
CNDP1	ENSG00000150656
CNR1	ENSG00000118432
CNR2	ENSG00000188822
COL11A2	ENSG00000204248
COL13A1	ENSG00000197467
COL24A1	ENSG00000171502
COL3A1	ENSG00000168542
COL4A4	ENSG00000081052
CPAMD8	ENSG00000160111
CPLX3	ENSG00000213578
CPNE7	ENSG00000178773
CREB5	ENSG00000146592
CSF1R	ENSG00000182578
CSF2RA	ENSG00000198223
CSF3R	ENSG00000119535
CSRNP1	ENSG00000144655
CTSW	ENSG00000172543
CXCL14	ENSG00000145824
CXCR4	ENSG00000121966
CYP2D6	ENSG00000100197
DAGLB	ENSG00000164535
DCC	ENSG00000187323
DNAAF1	ENSG00000154099
DNAH11	ENSG00000105877
DNAJC5G	ENSG00000163793
DNM1	ENSG00000106976
DPEP1	ENSG00000015413
DPYSL5	ENSG00000157851
DRC7	ENSG00000159625
DRD1	ENSG00000184845
DRD2	ENSG00000149295
DRD3	ENSG00000151577
DRD4	ENSG00000069696
DRD5	ENSG00000169676
DTHD1	ENSG00000197057
DUOX2	ENSG00000140279
DYSF	ENSG00000135636
EBF2	ENSG00000221818
EGFR	ENSG00000146648
EHMT1	ENSG00000181090
EHMT2	ENSG00000204371
EMCN	ENSG00000164035
ENG	ENSG00000106991
ENPEP	ENSG00000138792
ERBB3	ENSG00000065361
ESAM	ENSG00000149564
EVC	ENSG00000072840
F3	ENSG00000117525
FAAH	ENSG00000117480
FABP7	ENSG00000164434
FAM20A	ENSG00000108950
FAS	ENSG00000026103
FGD2	ENSG00000146192
FGF9	ENSG00000102678
FGFR3	ENSG00000068078
FIGN	ENSG00000182263
FLT1	ENSG00000102755
FOXD4L5	ENSG00000204779
FOXJ1	ENSG00000129654
FOXP2	ENSG00000128573
FRMPD2	ENSG00000170324
FYB1	ENSG00000082074
FYN	ENSG00000010810
GABRA1	ENSG00000022355
GDA	ENSG00000119125
GLB1L	ENSG00000163521
GLDC	ENSG00000178445
GLIS3	ENSG00000107249
GLP1R	ENSG00000112164
GLRA1	ENSG00000145888
GLRA2	ENSG00000101958
GLRA3	ENSG00000145451
GLRA4	ENSG00000188828
GLRB	ENSG00000109738
GMPPB	ENSG00000173540
GNG12	ENSG00000172380
GNL3	ENSG00000163938
GRIA1	ENSG00000155511
GRIA2	ENSG00000120251
GRIK2	ENSG00000164418
GRIN1	ENSG00000176884
GRIN2B	ENSG00000273079
GRIN2C	ENSG00000161509
GRIN3A	ENSG00000198785
GRIN3B	ENSG00000116032
GRK4	ENSG00000125388
GRP	ENSG00000134443
GZMA	ENSG00000145649
HAPLN2	ENSG00000132702
HAVCR2	ENSG00000135077
HDC	ENSG00000140287
HMCN2	ENSG00000148357
HNMT	ENSG00000150540
HOXB9	ENSG00000170689
HOXC10	ENSG00000180818
HRH1	ENSG00000196639
HRH2	ENSG00000113749
HRH3	ENSG00000101180
HRH4	ENSG00000134489
HSH2D	ENSG00000196684
HSPA5	ENSG00000044574
HTR1A	ENSG00000178394
HTR1B	ENSG00000135312
HTR1D	ENSG00000179546
HTR1F	ENSG00000179097
HTR2A	ENSG00000102468
HTR2C	ENSG00000147246
HTR4	ENSG00000164270
HTR5A	ENSG00000157219
HTR6	ENSG00000158748
HTR7	ENSG00000148680
HYDIN	ENSG00000157423
ICAM2	ENSG00000108622
IFNG	ENSG00000111537
IFNGR1	ENSG00000027697
IFNGR2	ENSG00000159128
IGFBP2	ENSG00000115457
IGFBP3	ENSG00000146674
IKZF3	ENSG00000161405
IL11	ENSG00000095752
IL18	ENSG00000150782
IL2RB	ENSG00000100385
IL2RG	ENSG00000147168
IL6	ENSG00000136244
IL6R	ENSG00000160712
IL7R	ENSG00000168685
ILRUN	ENSG00000196821
IQCJ	ENSG00000214216
IRF8	ENSG00000140968
ITGA4	ENSG00000115232
ITGA8	ENSG00000077943
ITGAM	ENSG00000169896
ITGAX	ENSG00000140678
ITIH3	ENSG00000162267
ITIH4	ENSG00000055955
ITK	ENSG00000113263
ITM2A	ENSG00000078596
ITPR3	ENSG00000096433
JPH4	ENSG00000092051
JPT2	ENSG00000206053
KAT8	ENSG00000103510
KCNAB3	ENSG00000170049
KCNG2	ENSG00000178342
KCNH5	ENSG00000140015
KCNK3	ENSG00000171303
KCNQ2	ENSG00000075043
KDM6A	ENSG00000147050
KHK	ENSG00000138030
KIAA0319L	ENSG00000142687
KNTC1	ENSG00000184445
L1CAM	ENSG00000198910
LAIR1	ENSG00000167613
LCK	ENSG00000182866
LFNG	ENSG00000106003
LHFPL6	ENSG00000183722
LMAN1L	ENSG00000140506
LMO3	ENSG00000048540
LMX1B	ENSG00000136944
LOX	ENSG00000113083
LOXL1	ENSG00000129038
LTB4R	ENSG00000213903
LTBP2	ENSG00000119681
LUM	ENSG00000139329
LY6H	ENSG00000176956
MAML3	ENSG00000196782
MAOA	ENSG00000189221
MAOB	ENSG00000069535
MAP1B	ENSG00000131711
MAP2	ENSG00000078018
MAP6D1	ENSG00000180834
MAPK15	ENSG00000181085
MAPRE3	ENSG00000084764
MAST1	ENSG00000105613
MEGF6	ENSG00000162591
MET	ENSG00000105976
MICA	ENSG00000204520
MILR1	ENSG00000271605
MINK1	ENSG00000141503
MMRN2	ENSG00000173269
MOBP	ENSG00000168314
MOG	ENSG00000204655
MON1A	ENSG00000164077
MPHOSPH9	ENSG00000051825
MS4A6A	ENSG00000110077
MS4A7	ENSG00000166927
MST1R	ENSG00000164078
MYCBP	ENSG00000214114
MYO1F	ENSG00000142347
MYO7B	ENSG00000169994
MYRF	ENSG00000124920
NAPEPLD	ENSG00000161048
NASP	ENSG00000132780
NCK1	ENSG00000158092
NDN	ENSG00000182636
NEFL	ENSG00000277586
NEK4	ENSG00000114904
NEK7	ENSG00000151414
NES	ENSG00000132688
NET1	ENSG00000173848
NFATC1	ENSG00000131196
NGF	ENSG00000134259
NGFR	ENSG00000064300
NKG7	ENSG00000105374
NLRC3	ENSG00000167984
NLRP3	ENSG00000162711
NMBR	ENSG00000135577
NMUR2	ENSG00000132911
NOP14	ENSG00000087269
NOSTRIN	ENSG00000163072
NPR3	ENSG00000113389
NPY	ENSG00000122585
NPY2R	ENSG00000185149
NR2F2	ENSG00000185551
NR4A3	ENSG00000119508
NSG2	ENSG00000170091
NT5C2	ENSG00000076685
NT5E	ENSG00000135318
NTRK2	ENSG00000148053
NTRK3	ENSG00000140538
NTS	ENSG00000133636
NTSR1	ENSG00000101188
NTSR2	ENSG00000169006
OGFOD2	ENSG00000111325
OLR1	ENSG00000173391
OSM	ENSG00000099985
OSMR	ENSG00000145623
P2RX6	ENSG00000099957
PACSIN3	ENSG00000165912
PARVG	ENSG00000138964
PBRM1	ENSG00000163939
PCSK6	ENSG00000140479
PDE11A	ENSG00000128655
PDGFB	ENSG00000100311
PDGFRA	ENSG00000134853
PDYN	ENSG00000101327
PECAM1	ENSG00000261371
PENK	ENSG00000181195
PGF	ENSG00000119630
PGM3	ENSG00000013375
PHLDB2	ENSG00000144824
PHYHD1	ENSG00000175287
PIEZO1	ENSG00000103335
PIEZO2	ENSG00000154864
PIFO	ENSG00000173947
PITPNM2	ENSG00000090975
PLCB1	ENSG00000182621
PLCB2	ENSG00000137841
PLCB4	ENSG00000101333
PLEKHD1	ENSG00000175985
PLEKHG4B	ENSG00000153404
PLEKHH1	ENSG00000054690
PNMT	ENSG00000141744
POU4F1	ENSG00000152192
PPARD	ENSG00000112033
PPP6C	ENSG00000119414
PRF1	ENSG00000180644
PRKCG	ENSG00000126583
PRR16	ENSG00000184838
PRR29	ENSG00000224383
PRSS12	ENSG00000164099
PTGER2	ENSG00000125384
PTGES2	ENSG00000148334
PTPRB	ENSG00000127329
PTPRN2	ENSG00000155093
PTPRZ1	ENSG00000106278
PVALB	ENSG00000100362
PYHIN1	ENSG00000163564
RAD54B	ENSG00000197275
RAMP2	ENSG00000131477
RASGRP1	ENSG00000172575
RBFOX3	ENSG00000167281
RBM6	ENSG00000004534
RBP4	ENSG00000138207
RELL1	ENSG00000181826
RGL3	ENSG00000205517
ROBO4	ENSG00000154133
RRP12	ENSG00000052749
RYR2	ENSG00000198626
S100A10	ENSG00000197747
SALL3	ENSG00000256463
SCAI	ENSG00000173611
SCARA3	ENSG00000168077
SCN11A	ENSG00000168356
SCN2A	ENSG00000136531
SCN9A	ENSG00000169432
SDC4	ENSG00000124145
SEMA5B	ENSG00000082684
SERPINA1	ENSG00000197249
SERPINF2	ENSG00000167711
SHISA8	ENSG00000234965
SKAP1	ENSG00000141293
SLAMF6	ENSG00000162739
SLC11A1	ENSG00000018280
SLC13A3	ENSG00000158296
SLC14A1	ENSG00000141469
SLC18A3	ENSG00000187714
SLC22A4	ENSG00000197208
SLC2A5	ENSG00000142583
SLC38A3	ENSG00000188338
SLC44A1	ENSG00000070214
SLC6A2	ENSG00000103546
SLC6A4	ENSG00000108576
SLC6A5	ENSG00000165970
SLC6A7	ENSG00000011083
SLC6A9	ENSG00000196517
SLC7A11	ENSG00000151012
SNAP25	ENSG00000132639
SNAP91	ENSG00000065609
SNX33	ENSG00000173548
SOX18	ENSG00000203883
SPAG17	ENSG00000155761
SPAG6	ENSG00000077327
SPAST	ENSG00000021574
SPI1	ENSG00000066336
STMN2	ENSG00000104435
SULF1	ENSG00000137573
SYNPR	ENSG00000163630
SYT1	ENSG00000067715
SYTL1	ENSG00000142765
TAC1	ENSG00000006128
TAC3	ENSG00000166863
TACR1	ENSG00000115353
TCFL5	ENSG00000101190
TCN2	ENSG00000185339
TEC	ENSG00000135605
TF	ENSG00000091513
TGM2	ENSG00000198959
TH	ENSG00000180176
THY1	ENSG00000154096
TIE1	ENSG00000066056
TLR1	ENSG00000174125
TLR2	ENSG00000137462
TMEM130	ENSG00000166448
TMEM144	ENSG00000164124
TNC	ENSG00000041982
TNF	ENSG00000232810
TNFRSF1A	ENSG00000067182
TNFRSF1B	ENSG00000028137
TPH1	ENSG00000129167
TPH2	ENSG00000139287
TPPP3	ENSG00000159713
TRAC	ENSG00000277734
TRH	ENSG00000170893
TRIM54	ENSG00000138100
TRPC3	ENSG00000138741
TRPC5	ENSG00000072315
TRPV1	ENSG00000196689
TRPV4	ENSG00000111199
TRPV5	ENSG00000127412
TUBB3	ENSG00000258947
UCN3	ENSG00000178473
UGT8	ENSG00000174607
UHRF1BP1	ENSG00000065060
UNC80	ENSG00000144406
UROD	ENSG00000126088
USP9Y	ENSG00000114374
UTS2	ENSG00000049247
VAMP5	ENSG00000168899
VCP	ENSG00000165280
VEGFA	ENSG00000112715
VKORC1	ENSG00000167397
VWA3A	ENSG00000175267
VWA5B2	ENSG00000145198
VWF	ENSG00000110799
VXN	ENSG00000169085
WEE1	ENSG00000166483
WFDC1	ENSG00000103175
ZBBX	ENSG00000169064
ZIC1	ENSG00000152977
ZNF697	ENSG00000143067
